# The Freshwater Sounds Archive

**DOI:** 10.1101/2025.05.07.652412

**Authors:** Jack A. Greenhalgh, Mauricio S. Akmentins, Martin Boullhesen, Gabriel Lourenço Brejão, Jacob C. Bowman, Robert A. Briers, Katie Campbell, Ambrosine Clark, Mackenzie Coen, Camille Desjonquères, Soledad Gastón, Benjamin L. Gottesman, Ian T. Jones, José J. Lahoz-Monfort, Elliot Lindsay, Fernando Macías Rodríguez, Francisco Navarrete-Mier, Melissa Norton, Maria Carolina Las Casas e Novaes, Shun Okazaki, Jernej Polajnar, Milton Cezar Ribeiro, Louise Roberts, David Rothenberg, Saeed Shafiei Sabet, Ryan Satish, Brittnie Spriel, David Stanković, Kees te Velde, Jonathan H. Timperley, Katie Turlington, Jack R. Walker, Marisol P. Valverde, Kieran Cox, Audrey Looby

## Abstract

Freshwater ecosystems are full of underwater sounds produced by amphibians, aquatic arthropods, reptiles, plants, fishes, and methane bubbles escaping from the sediment. Although much headway has been made in recent years investigating the overall soundscapes of various freshwater ecosystems around the world, there remains a significant knowledge gap in our collective inability to accurately and reliably link recorded sounds with the species that produced them. Here, we present The Freshwater Sounds Archive, a new global initiative, which seeks to address this knowledge gap by collating species-specific freshwater sound recordings into a publicly available database. By means of metadata collection, we also present a snapshot of the species studied, the recording equipment, and recording parameters used by freshwater ecoacousticians globally. In total, 61 entries were submitted to the archive between the 4th of March 2023 and the 30th of April 2025, representing 16 countries and 6 continents. The most numerous taxonomic group was arthropods (29 entries), followed by fishes (14 entries), amphibians (10 entries), macrophytes (7 entries), and a freshwater mollusk (1 entry). The majority of the submissions were from European countries (27 entries), of which the United Kingdom was the most represented with 14 entries. The next most represented region was North America (11 entries), followed by South America (8 entries), Oceania and Asia (5 entries each), Africa (3 entries), and the Middle East and Central America with 1 entry each. The global south, polar regions, and areas with an elevation >500 m (asl) were underrepresented. The field of freshwater ecoacoustics to date has largely focused on the analysis of ‘sound types’ due to a current lack of knowledge of species-specific sounds. The Freshwater Sounds Archive presents an opportunity to move beyond the ‘sound type’ approach, and towards an approach with higher taxonomic resolution, ultimately resulting in species-specific descriptions. Furthermore, The Freshwater Sounds Archive will provide freshwater ecoacousticians with one of the main tools required to start creating annotated training datasets for machine learning models from soundscape recordings by referring to known species sounds present in the archive. In the long-term, this will result in the automatic detection and classification of species-specific freshwater sounds from soundscape recordings, such as indicator, invasive, and endangered species.
