## Supplementary material for "The Freshwater Sounds Archive": A full species list along with associated metadata is available in the Supplementary Materials

Author(s)	Date	Region	Country	Group	Order	Family	Species	Hydrophone	Habitat	Gain (dB)	Sample rate (kHz)	Lat	Long	Elevation asl (m)	True replicate	Call type	Replicates*	Individuals recorded
Jacob C. Bowman	26/07/2022	North America	Canada	Amphibians	Centrarchiformes	Centrarchidae	Ambloplites rupestris	GoPro Hero 8	Lake	N/A	44.10	44.57197	-78.09767	240.8	1	1	8	1
Saeed Shafiei Sabet	24/04/2024	Middle East	Iran	Amphibians	Anura	Ranidae	Pelophylax ridibundus	Aquarian AS-1	Lake	N/A	44.10	37.29498	49.33039	0.6	1	1	6	1
Saeed Shafiei Sabet	24/04/2024	Middle East	Iran	Amphibians	Anura	Ranidae	Pelophylax ridibundus	Aquarian AS-2	Lake	N/A	44.10	37.29498	49.33039	0.6	1	2	4	1
Saeed Shafiei Sabet	24/04/2024	Middle East	Iran	Amphibians	Anura	Ranidae	Pelophylax ridibundus	Aquarian AS-3	Lake	N/A	44.10	37.29498	49.33039	0.6	1	3	4	1
Melissa Norton	06/10/2023	Europe	United Kingdom	Amphibians	Hemiptera	Corixidae	N/A	Aquarian H2d	Pond	N/A	44.10	52.47361	-1.98722	216.0	1	1	10	N/A
Melissa Norton	19/08/2023	Europe	United Kingdom	Amphibians	Hemiptera	Corixidae	N/A	Aquarian H2d	Pond	N/A	44.10	52.53361	-1.95139	216.0	1	1	8	N/A
Melissa Norton	20/08/2023	Europe	United Kingdom	Amphibians	Hygrophila	Planorbidae	Planorbarius corneus	Aquarian H2d	Pond	N/A	44.10	52.53361	-1.95139	216.0	1	1	27	N/A
Melissa Norton	06/10/2023	Europe	United Kingdom	Amphibians	Unknown Macrophytes	N/A	N/A	Aquarian H2d	Pond	N/A	44.10	52.47361	-1.98722	216.0	1	1	1	1
Elliot Lindsay	11/06/2023	North America	Canada	Amphibians	Cypriniformes	Cyprinidae	Pimephales promelas	GoPro Hero 7	Lake	N/A	44.10	49.40756	-114.10166	1373.9	1	1	>50	1
Francisco Navarrete-Mier, Fernanado Macías Rodríguez	01/10/2023	South America	Ecuador	Amphibians	Gobiformes	Eleotridae	Dormitator latifrons	HydroMoth	Aquarium	Medium	48.00	-0.95028	-80.74591	50.3	1	1	3	4
Francisco Navarrete-Mier, Fernanado Macías Rodríguez	02/10/2023	South America	Ecuador	Amphibians	Gobiformes	Eleotridae	Dormitator latifrons	HydroMoth	Aquarium	Medium	48.00	-0.95028	-80.74591	50.3	1	2	3	4
Francisco Navarrete-Mier, Fernanado Macías Rodríguez	03/10/2023	South America	Ecuador	Amphibians	Gobiformes	Eleotridae	Dormitator latifrons	HydroMoth	Aquarium	Medium	48.00	-0.95028	-80.74591	50.3	2	1	3	8
Francisco Navarrete-Mier, Fernanado Macías Rodríguez	04/10/2023	South America	Ecuador	Amphibians	Gobiformes	Eleotridae	Dormitator latifrons	HydroMoth	Aquarium	Medium	48.00	-0.95028	-80.74591	50.3	2	2	1	8
Dr. Martin Boullhesen, Dr. Mauricio Akmentins, & Dr. Soledad Gaston	12/06/2022	South America	Argentina	Amphibians	Anura	Telmatobidae	Telmatobius rubigo	HydroMoth	River	10.0	16.00	-21.94950	-66.03932	3797.2	1	1	4	1
Rob Briers	25/07/2023	Europe	United Kingdom	Arthropods	Hemiptera	Corixidae	N/A	HydroMoth	Pond	Medium	48.00	55.97811	-3.24720	27.0	1	1	4	N/A
Rob Briers	25/07/2023	Europe	United Kingdom	Arthropods	Hemiptera	Corixidae	N/A	HydroMoth	Pond	Medium	48.00	55.97811	-3.24720	27.0	1	2	4	N/A
Rob Briers	22/07/2023	Europe	United Kingdom	Amphibians	Hemiptera	Corixidae	N/A	HydroMoth	Pond	Medium	48.00	55.75453	-3.23840	27.0	1	1	3	N/A
Rob Briers	22/07/2023	Europe	United Kingdom	Fishes	Hemiptera	Corixidae	N/A	HydroMoth	Pond	Medium	48.00	55.75453	-3.23840	27.0	1	2	3	N/A
Shun Okazaki	22/07/2024	Asia	Japan	Fishes	Hemiptera	Micronectidae	Micronecta orientalis	Custom-made	Aquarium	56.5	44.10	33.67400	130.41900	0.0	1	1	4	8
Shun Okazaki	22/07/2024	Asia	Japan	Fishes	Hemiptera	Micronectidae	Micronecta orientalis	Custom-made	Aquarium	56.5	44.10	33.67400	130.41900	0.0	1	2	4	8
Shun Okazaki	22/07/2024	Asia	Japan	Fishes	Hemiptera	Micronectidae	Micronecta sahlbergii	Custom-made	Aquarium	56.5	44.10	33.67400	130.41900	0.0	1	1	2	6
Shun Okazaki	22/07/2024	Asia	Japan	Fishes	Hemiptera	Micronectidae	Micronecta sahlbergii	Custom-made	Aquarium	56.5	44.10	33.67400	130.41900	0.0	1	2	2	6
Shun Okazaki	23/07/2024	Asia	Japan	Fishes	Hemiptera	Notonectidae	Anisops ogasawarensis	Custom-made	Aquarium	56.5	192.00	33.67400	130.41900	0.0	1	1	4	5
Shun Okazaki	23/07/2024	Asia	Japan	Fishes	Hemiptera	Notonectidae	Anisops ogasawarensis	Custom-made	Aquarium	56.5	192.00	33.67400	130.41900	0.0	1	2	4	5
Shun Okazaki	23/07/2024	Asia	Japan	Fishes	Hemiptera	Notonectidae	Anisops ogasawarensis	Custom-made	Aquarium	56.5	192.00	33.67400	130.41900	0.0	1	3	2	5
Shun Okazaki	23/07/2024	Asia	Japan	Fishes	Hemiptera	Notonectidae	Anisops ogasawarensis	Custom-made	Aquarium	56.5	192.00	33.67400	130.41900	0.0	1	4	2	5
Ambrosine Clark, Jonny Timperley, Jack Walker, Louise Roberts	11/06/2024	Europe	United Kingdom	Fishes	Hemiptera	Corixidae	Corixa punctata	Aquarian H1a	Aquarium	10.0	48.00	53.38617	-2.95235	44.1	1	1	4	N/A
Kees te Velde	12/03/2022	Europe	The Netherlands	Fishes	Perciformes	Percidae	Perca fluviatilis	Soundtrap 300 STD	River	High	96.00	52.01931	5.57391	4.9	1	1	9	N/A
Kees te Velde	13/03/2022	Europe	The Netherlands	Fishes	Perciformes	Percidae	Perca fluviatilis	Soundtrap 300 STD	River	High	96.00	52.01931	5.57391	4.9	1	2	5	N/A
Kees te Velde	23/03/2022	Europe	The Netherlands	Fishes	Hemiptera	Corixidae	Sigara striata	Soundtrap 300 STD	River	High	96.00	52.11555	5.44141	4.9	1	1	11	N/A
Kees te Velde	23/03/2022	Europe	The Netherlands	Arthropods	Anura	Bufonidae	Bufo bufo	Soundtrap 300 STD	River	High	96.00	52.11555	5.44141	4.9	1	1	8	N/A
Kees te Velde	26/03/2022	Europe	The Netherlands	Arthropods	Anura	Bufonidae	Bufo bufo	Soundtrap 300 STD	Pond	High	96.00	51.73805	5.91294	9.4	2	1	12	N/A
Kees te Velde	15/08/2021	Europe	The Netherlands	Arthropods	Hemiptera	Micronectidae	Micronecta scholtzi	HTI	River	Gain 8	44.10	51.97420	5.62922	4.2	1	3	>20	N/A
Kees te Velde	14/11/2022	Europe	The Netherlands	Arthropods	Hemiptera	Corixidae	Callicorixa praeustra	Soundtrap 300 STD	River	High	96.00	52.08174	5.55285	6.0	1	1	41	N/A
Katie Campbell	20/6/2021 - 01/08/2021	North America	Canada	Arthropods	Alismatales	Potamogetonaceae	Stuckenia pectinata	Aquarian H2a	Lake	N/A	44.10	52.46400	-113.93620	905.4	1	1	5	N/A
Mackenzie Coen, Ian T. Jones	04/06/2024 - 05/06/2024	North America	United States	Arthropods	Unknown Macrophytes	N/A	N/A	HTI-96-MIN	River	0	48.00	43.13043	-70.92047	3.0	1	1	2	N/A
Mackenzie Coen, Ian T. Jones	26/04/2024	North America	United States	Arthropods	Anura	Ranidae	Lithobates pipiens	HTI-96-MIN	River	0	48.00	43.13043	-70.92047	3.0	1	1	1	N/A
Mackenzie Coen, Ian T. Jones	06/07/2024	North America	United States	Arthropods	Anura	Ranidae	Lithobates catesbeianus	HTI-96-MIN	River	0	48.00	43.13043	-70.92047	3.0	1	1	1	N/A
Katie Turlington	17/05/2023	Oceania	Australia	Arthropods	Hemiptera	Corixidae	N/A	Aquarian H2a	River	N/A	44.10	-27.98860	152.47840	140.2	1	1	4	N/A
Katie Turlington	29/03/2024	Oceania	Australia	Arthropods	Hemiptera	Corixidae	N/A	Aquarian H2a	River	N/A	44.10	-27.98860	152.47840	140.2	1	2	1	N/A
Katie Turlington	29/03/2024	Oceania	Australia	Arthropods	Hemiptera	Corixidae	N/A	Aquarian H2a	River	N/A	44.10	-27.41630	153.00260	24.5	2	1	2	N/A
Katie Turlington	10/04/2023	Oceania	Australia	Arthropods	Coleoptera	Gyrinidae	N/A	Aquarian H2a	River	N/A	44.10	-28.09940	152.87080	82.0	1	1	1	N/A
Katie Turlington	12/05/2023	Oceania	Australia	Arthropods	Hemiptera	Micronectidae	N/A	Aquarian H2a	River	N/A	44.10	-27.98860	152.47840	140.2	1	1	1	N/A
Katie Turlington	10/05/2023	Oceania	Australia	Arthropods	Hemiptera	Micronectidae	N/A	Aquarian H2a	River	N/A	44.10	-27.98860	152.47840	140.2	1	1	6	N/A
Katie Turlington	12/05/2023	Oceania	Australia	Arthropods	Hemiptera	Micronectidae	N/A	Aquarian H2a	River	N/A	44.10	-27.61840	153.29570	20.3	2	1	1	N/A
Katie Turlington	10/05/2023	Oceania	Australia	Arthropods	Hemiptera	Micronectidae	N/A	Aquarian H2a	River	N/A	44.10	-28.17010	152.68030	167.5	1	1	5	N/A
Katie Turlington	20/05/2023	Oceania	Australia	Arthropods	Hemiptera	Micronectidae	N/A	Aquarian H2a	River	N/A	44.10	-27.62690	152.66880	31.2	2	1	5	N/A
Katie Turlington	24/08/2021	Oceania	Australia	Arthropods	Anura	Hylidae	Litoria fallax	Aquarian H2a	River	N/A	44.10	-27.59580	153.25050	34.6	1	1	4	N/A
Katie Turlington	28/08/2021	Oceania	Australia	Arthropods	Anura	Hylidae	Litoria fallax	Aquarian H2a	River	N/A	44.10	-27.59580	153.25050	34.6	1	2	2	N/A
Katie Turlington	24/08/2021	Oceania	Australia	Arthropods	Anura	Myobatrachidae	Crinia parinsignifera	Aquarian H2a	River	N/A	45.10	-27.59580	153.25050	34.6	1	1	2	N/A
Jernej Polajnar, David Stanković	29/02/2024 - 01/03/2024	Europe	Slovenia	Arthropods	Anura	Ranidae	Rana dalmatina	HydroMoth	Pond	High	48.00	46.02204	14.46260	305.0	1	1	1	N/A
Jernej Polajnar, David Stanković	29/02/2024	Europe	Slovenia	Arthropods	Anura	Ranidae	Rana dalmatina	HydroMoth	Pond	High	48.00	46.02218	14.46265	305.0	2	1	1	N/A
Jernej Polajnar, David Stanković	03/03/2024	Europe	Slovenia	Arthropods	Anura	Ranidae	Rana dalmatina	HydroMoth	Pond	High	48.00	46.02282	14.46254	304.0	3	1	1	N/A
Jernej Polajnar, David Stanković	29/02/2024	Europe	Slovenia	Arthropods	Anura	Ranidae	Rana dalmatina	HydroMoth	Pond	High	48.00	46.02434	14.46247	302.8	4	1	1	N/A
Jernej Polajnar, David Stanković	29/02/2024	Europe	Slovenia	Arthropods	Anura	Ranidae	Rana dalmatina	HydroMoth	Pond	High	48.00	46.02491	14.46190	303.7	5	1	1	N/A
Jernej Polajnar, David Stanković	03/03/2024	Europe	Slovenia	Arthropods	Anura	Ranidae	Rana dalmatina	HydroMoth	Pond	High	48.00	46.02546	14.46174	302.3	6	1	1	N/A
Jernej Polajnar, David Stanković	01/06/2023	Europe	Slovenia	Arthropods	Salmoniformes	Umbridae	Umbra krameri	Brüel & Kjaer Type 8103	Aquarium	N/A	48.00	45.93754	14.54891	315.9	1	1	1	2
Jernej Polajnar, David Stanković	17/05/2024	Europe	Slovenia	Arthropods	Salmoniformes	Umbridae	Umbra krameri	Brüel & Kjaer Type 8104	Aquarium	N/A	48.00	46.53077	16.43181	159.7	2	1	1	2
Jernej Polajnar, David Stanković	16/05/2024	Europe	Slovenia	Arthropods	Cypriniformes	Cobitidae	Cobitis taenia	Aquarian H2d	Aquarium	N/A	48.00	46.53077	16.43181	159.7	1	1	3	N/A
Jernej Polajnar, David Stanković	24/05/2024	Europe	Slovenia	Arthropods	Hemiptera	Nepidae	Ranatra linearis	Aquarian H2d	Aquarium	N/A	48.00	46.05178	14.46886	297.9	1	1	1	1
Jernej Polajnar, David Stanković	05/06/2024	Europe	Slovenia	Arthropods	Lamiales	Lentibulariaceae	Utricularia × neglecta	Aquarian H2d	Pond	N/A	48.00	45.93791	14.55042	317.7	1	1	3	N/A
Jack Greenhalgh	21/06/2017	Europe	United Kingdom	Arthropods	Coleoptera	Dytiscidae	Acilius sulcatus	Jez Riley French standard	Aquarium	N/A	48.00	52.91950	1.15235	68.8	1	1	1	1
Jack Greenhalgh	23/06/2017	Europe	United Kingdom	Arthropods	Coleoptera	Dytiscidae	Hyphydrus ovatus	Jez Riley French standard	Aquarium	N/A	48.00	52.84464	1.04013	68.3	1	1	1	5
Jack Greenhalgh	23/06/2017	Europe	United Kingdom	Arthropods	Coleoptera	Dytiscidae	Rhantus suturalis	Jez Riley French standard	Aquarium	N/A	48.00	52.84464	1.04013	68.3	1	1	1	1
Jack Greenhalgh	20/04/2020	Europe	United Kingdom	Arthropods	Hemiptera	Corixidae	Paracorixa concinna	HTI-96-Min	Aquarium	10	96.00	51.47664	-2.64249	18.3	1	1	>100	1
Jack Greenhalgh	20/04/2020	Europe	United Kingdom	Arthropods	Hemiptera	Corixidae	Paracorixa concinna	HTI-96-Min	Aquarium	10	96.00	51.47664	-2.64249	18.3	1	2	>100	1
Jack Greenhalgh	10/06/2020	Europe	United Kingdom	Arthropods	Hemiptera	Corixidae	Sigara concinna	Aquarian H2a	Aquarium	10	44.10	51.47664	-2.64249	18.3	1	1	3	1
Jack Greenhalgh	15/06/2021	Europe	United Kingdom	Arthropods	Alismatales	Hydrocharitaceae	Elodea canadensis	Aquarian H2a	Pond	10	44.10	51.47664	-2.64249	18.3	1	1	1	N/A
Jack Greenhalgh	16/06/2021	Europe	United Kingdom	Macrophytes	Ceratophyllales	Ceratophyllaceae	Ceratophyllum demersum	HTI-96-Min	Pond	10	96.00	51.47664	-2.64249	18.3	1	1	1	N/A
Jack Greenhalgh	30/07/2024	Africa	The Gambia	Macrophytes	Hemiptera	Corixidae	N/A	HydroMoth	River	10	48.00	13.57431	-14.92379	8.9	1	1	>100	N/A
Jack Greenhalgh	22/07/2024	Africa	The Gambia	Macrophytes	Unknown Fishes	N/A	N/A	HydroMoth	River	10	48.00	13.44137	-15.80038	7.7	1	1	>100	N/A
Jack Greenhalgh	22/07/2024	Africa	The Gambia	Macrophytes	Unknown Fishes	N/A	N/A	HydroMoth	River	10	48.00	13.51612	-15.57252	2.0	2	1	>100	N/A
Jack Greenhalgh	22/07/2024	Africa	The Gambia	Macrophytes	Decapoda	Alpheidae	N/A	HydroMoth	River	10	48.00	13.44137	-15.80038	7.7	1	1	>100	N/A
Jack Greenhalgh	22/07/2024	Africa	The Gambia	Macrophytes	Decapoda	Alpheidae	N/A	HydroMoth	River	10	48.00	13.51612	-15.57252	2.0	2	1	>100	N/A
Jack Greenhalgh	29/05/2021	Europe	United Kingdom	Mollusks	Decapoda	Astacidae	Pacifastacus leniusculus	HTI-96-Min	Aquarium	10	96.00	51.46428	-2.621330	71.2	1	1	<10	1
Ryan Satish	18/04/2025	Asia	India	Arthropods	Coleoptera	Gyrinidae	N/A	SQ26-08 Cetacean Research Tech	Aquarium	N/A	96	12.921322	77.43645	785	1	2	<10	1
Ryan Satish	19/04/2025	Asia	India	Arthropods	Trichoptera	Phryganeidae	N/A	SQ26-08 Cetacean Research Tech	Aquarium	N/A	96	12.921322	77.43645	785	1	2	<11	1
Marisol P. Valverde	23/06/2021	North America	United States	Arthropods	Hemiptera	Notonectidae	Buenoa sp.	Aquarian H2a	Lake	7	44.1	43.709233	-74.876617	638.6	N/A	1	4	N/A
Marisol P. Valverde	24/06/2021	North America	United States	Arthropods	Hemiptera	Corixidae	N/A	Aquarian H2a	Lake	7	44.1	43.694733	-74.91115	545.1	N/A	1	4	N/A
Rob Briers	26/07/2024	Europe	United Kingdom	Arthropods	Hemiptera	Corixidae	Callicorixa praeusta	Aquarian H2a	Aquarium	N/A	48	55.978167	-3.247417	27	1	2	9	N/A
Camille Desjonquères	17/07/2015	Europe	France	Arthropods	Hemiptera	Micronectidae	Micronecta griseola	Reson TC4033	Aquarium	0	48	47.48351	1.184243	59	1	1	1	1
Camille Desjonquères	04/03/2013	Europe	France	Amphibians	Anura	Pelodytidae	Pelodytes punctatus	Reson TC4033	Lake	0	44.1	43.3438236	6.2603203	249.5	1	1	1	1
Camille Desjonquères	11/07/2013	Europe	France	Amphibians	Anura	Discoglossidae	Discoglossus pictus	HTI-96-MIN	Pond	0	44.1	48.84406	2.361165	34.8	1	1	1	1
Ben Gottesman	07/03/2023	Central America	Belize	Fishes	Cichliformes	Cichlidae	N/A	HTI-94-SSQ	Cenotes	N/A	96	17.42187	-88.8586	61.7	1	1	4	N/A
David Rothenberg	22/11/2024	South America	Colombia	Fishes	Oxydoras	Doradidae	Oxydoras niger	Aquabeat	River	N/A	44.1	-3.827257	-70.248191	77.1	1	1	1	1
David Rothenberg	07/11/2019	North America	United States	Arthropods	Hemiptera	Notonectidae	Notonecta sp.	Aquabeat	Pond	N/A	44.1	41.422444	-74.037	93.7	N/A	1	4	N/A
David Rothenberg	20/06/2020	North America	United States	Arthropods	Hemiptera	Corixidae	Sigara sp.	Aquabeat	Pond	N/A	44.1	41.439983	-73.85102	283	N/A	1	4	N/A
David Rothenberg	N/A	North America	Canada	Macrophytes	Saxifragales	Haloragaceae	Myriophyllum sp.	N/A	Pond	N/A	48	44.7064	-66.8158	66.8	1	1	1	N/A
Maria Carolina Las Casas e Novaes	25/9/2024 - 27/09/2024	South America	Brazil	Fishes	Characiformes	Crenuchidae	Characidium oiticicai	HydroMoth	Aquarium	Medium	48	-23.2676	-46.3256	731.5	1	3	3	1
Maria Carolina Las Casas e Novaes	20/09/2024 - 22/09/2024	South America	Brazil	Fishes	Siluriformes	Trichomycteridae	Trichomycterus sp.	HydroMoth	Aquarium	Medium	48	-22.9052	-46.5678	739.8	1	1	1	1
Maria Carolina Las Casas e Novaes	23/9/2024 - 25/09/2024	South America	Brazil	Fishes	Characiformes	Cichlidae	Saxatilia britskii	HydroMoth	Aquarium	Medium	48	-22.9052	-46.5678	739.8	1	1	1	1
Maria Carolina Las Casas e Novaes	28/08/2024 - 30/08/2024	South America	Brazil	Fishes	Characiformes	Cichlidae	Geophagus iporangensis	HydroMoth	Aquarium	Medium	48	-22.9052	-46.5678	739.8	1	3	3	1
Maria Carolina Las Casas e Novaes	23/10/2024 - 25/10/2024	South America	Brazil	Fishes	Siluriformes	Loricariidae	Hypostomus ancistroides	HydroMoth	Aquarium	Medium	48	-23.0655	-46.1798	863.6	1	2	2	1
